# A novel crustavirus associated with tail fan necrosis in New Zealand red rock lobsters, *Jasus edwardsii*

**DOI:** 10.1101/2025.03.10.642514

**Authors:** Rebecca M. Grimwood, Leonardo N. Zamora, Jessica A Darnley, Lizenn Delisle, Kate S. Hutson, Julie Hills, Jemma L. Geoghegan

## Abstract

Tail fan necrosis (TFN) is a shell disease affecting spiny lobsters’ outer integument, with significant implications for the health and commercial viability of red rock lobsters (*Jasus edwardsii*) in New Zealand. Despite its impact, the potential role of a microbial agent in TFN remains poorly understood. Here, we conducted metatranscriptomic analyses on matching uropod and haemolymph samples from 15 red rock lobsters exhibiting TFN symptoms to characterise the associated microbial communities and search for putative candidates for further investigation. We report the discovery of a novel crustavirus (family: *Nyamiviridae*), named Red rock lobster crustavirus (RRLCV), consistently present in the uropod tissues of all sampled lobsters with TFN. RRLCV’s presence and high abundance in uropod tissues suggest a potential association with TFN, although we found no direct relationship between viral abundance and TFN severity metrics, such as tissue loss. We also identified 30 bacterial genera across uropod samples, including previously associated groups, however, these were detected inconsistently. Our findings raise new questions about the tissue tropism, transmission, and potential pathogenicity of RRLCV in red rock lobsters. While TFN appears to be a multifactorial condition, RRLCV represents a promising candidate for further research into its role in the development of this disease.
