## Supplementary Data 1 for "A novel crustavirus associated with tail fan necrosis in New Zealand red rock lobsters, *Jasus edwardsii*"

Lobster	Extraction.ID	Sample.type	Reads	Contigs	RPS13	Sample.name	Severity
Lob-1	Lob-1 (2A)	Uropod	12992773	529296	4035	Lob_1_U	Light
Lob-2	Lob-2 (5A)	Uropod	13401056	605588	3430	Lob_2_U	Moderate
Lob-3	Lob-3 (8A)	Uropod	13002858	436410	2875	Lob_3_U	Light
Lob-4	Lob-4 (2C)	Uropod	11619117	464930	2351	Lob_4_U	Moderate
Lob-5	Lob-5 (5C)	Uropod	10107209	400796	2971	Lob_5_U	Light
Lob-6	SK 02-lob-06 (8C)	Uropod	11994387	480402	2620	Lob_6_U	Light
Lob-7	SK 02-lob-07 (2E)	Uropod	14309631	577400	2463	Lob_7_U	High
Lob-8	SK 02-lob-08 (5E)	Uropod	12426026	525260	1462	Lob_8_U	High
Lob-9	SK 02-lob-09 (8E)	Uropod	10751422	464780	1631	Lob_9_U	Light
Lob-10	SK 02-lob-10 (G2)	Uropod	11318068	518484	9827	Lob_10_U	Light
Lob-11	SK 02-lob-11 (G5)	Uropod	12277695	524276	8165	Lob_11_U	Moderate
Lob-12	SK 02-lob-12 (G8)	Uropod	14008751	526106	4232	Lob_12_U	Moderate
Lob-13	SK 02-lob-13 (I2)	Uropod	10041050	366362	6892	Lob_13_U	Light
Lob-14	SK 02-lob-14 (I4)	Uropod	13153192	538146	NA	Lob_14_U	Moderate
Lob-15	SK 02-lob-15 (I8)	Uropod	14181600	579020	3417	Lob_15_U	Moderate
Lob-1	Lob-1 BX	Blood	12910771	201559	10438	Lob_1_B	Light
Lob-2	Lob-2 BX	Blood	12222604	186960	6130	Lob_2_B	Moderate
Lob-3	Lob-3 BX	Blood	12249466	205533	80535	Lob_3_B	Light
Lob-4	Lob-4 BX	Blood	14362487	233668	9469	Lob_4_B	Moderate
Lob-5	Lob-5 BX	Blood	16247358	226383	8791	Lob_5_B	Light
Lob-6	Lob-6 BX	Blood	12091913	216459	12723	Lob_6_B	Light
Lob-7	Lob-7 BX	Blood	10933048	202542	74761	Lob_7_B	High
Lob-8	Lob-8 BX	Blood	15309042	216189	7020	Lob_8_B	High
Lob-9	Lob-9 BX	Blood	14534676	194946	12115	Lob_9_B	Light
Lob-10	Lob-10 BX	Blood	7623885	126847	5774	Lob_10_B	Light
Lob-11	Lob-11 BX	Blood	10615214	158989	4387	Lob_11_B	Moderate
Lob-12	Lob-12 BX	Blood	12197643	149943	4866	Lob_12_B	Moderate
Lob-13	Lob-13 BX	Blood	15175983	198509	17526	Lob_13_B	Light
Lob-14	Lob-14 BX	Blood	13705994	211601	5360	Lob_14_B	Moderate
Lob-15	Lob-15 BX	Blood	12704685	224123	7233	Lob_15_B	Moderate
